# Synaptotagmin-mediated plasma membrane homeostasis is required to recruit the endocytic machinery during cold stress

**DOI:** 10.64898/2026.10.17.759674

**Authors:** José A. Aznar-Moreno, Ángel Del Espino, José Moya-Cuevas, Jessica Pérez-Sancho, Gijs Wilbrink, Michaela Neubergerová, Andreas De Meyer, Steffen Vanneste, Peter Grones, Lourdes Rubio, Roman Pleskot, Daniel Van Damme, Vitor Amorim-Silva, Miguel A. Botella

**Affiliations:** Instituto de Hortofruticultura Subtropical y Mediterránea “La Mayora” (IHSM “La Mayora”), Universidad de Málaga-Consejo Superior de Investigaciones Científicas (UMA-CSIC), Campus Teatinos, 29010 Málaga, Spain; Instituto de la Grasa (IG.CSIC), Edificio 46, Campus Universitario Pablo de Olavide, Ctra. de Utrera Km 1, 41013, Seville, Spain; Cluster of Plant Developmental Biology, Laboratory of Cell and Developmental Biology, Wageningen University & Research, 6708 PB Wageningen, The Netherlands; Institute of Experimental Botany of the Czech Academy of Sciences, Prague, Czech Republic; Department of Experimental Plant Biology, Faculty of Science, Charles University in Prague, Prague, Czech Republic; Department of Plant Biotechnology and Bioinformatics, Ghent University, Technologiepark 71, 9052 Ghent, Belgium; VIB Center for Plant Systems Biology, Technologiepark 71, 9052 Ghent, Belgium; HortiCell, Department Plants and Crops, Faculty of Bioscience Engineering, Ghent University, Ghent, Belgium

## Abstract

Endocytosis depends on plasma membrane (PM) lipid composition, yet how plants sustain endocytic machinery recruitment during stress remains unclear. We investigated whether synaptotagmins SYT1 and SYT3 function in membrane homeostasis and endocytosis in Arabidopsis thaliana. In this work, we revealed that cold stress reversibly blocked FM4-64 internalization in *syt1syt3* double mutants by displacing peripheral and core TPC subunits from the PM. Loss of SYT1 reduced brassinosteroid receptor internalization during cold stress, while double mutants showed enhanced brassinosteroid signaling. *SYTs* and *VAP27* genes showed a condition-dependent genetic interaction in endocytosis: the *syt1/vap27-1/vap27-3* triple mutant resembles *vap27-1/vap27-3* under control conditions and *syt1* during cold stress, suggesting overlapping contributions to endocytic regulation. Using molecular dynamics simulations of protein-membrane interactions, phosphoinositide depletion combined with increased diacylglycerol weakened TPC core membrane association. Our findings identify SYT1 and SYT3 as essential components for sustaining endocytosis during abiotic stress and support a model in which lipid homeostasis at endoplasmic reticulum-PM contact sites preserves the membrane composition required for TPC-dependent endocytosis.
