## Supplemental Data 1 for "Synaptotagmin-mediated plasma membrane homeostasis is required to recruit the endocytic machinery during cold stress"

### Sheet: a) PRIMERS
Supplementary Data 1a. Primers used and generated in this work.
PRIMERS
Diagnostic PCR
Name	Sequence	Purpose
705_DPCR_CRISPR_syt1_Fw	ATCGTGTATGTGATTCTTCCC	SYT1 diagnostic PCR and sequencing of CRISPR lines
706_DPCR_CRISPR_syt1_Rv	CGTGAGATAAACTTTCATCCC
711_dPCR_CRISPR_syt3_Fw	ATGTCCATACCGGGGCTCTA	SYT3 diagnostic PCR and sequencing of CRISPR lines
712_dPCR_CRISPR_syt3_Rv	AAGGGTCGGATGTTCCCAAC
746_DPCR_syt1_Fw	GTATAGGGGGAAGCTGGAGG	SYT1 (SAIL_775_A08) diagnostic PCR
746_DPCR_syt1_Rw	TGGAAGCAAGAAATTCGGTT
DPCR_syt3_Fw	TGCAGTCCAATCTGCAAAAG	SYT3 (SALK_03733) diagnostic PCR
DPCR_syt3_Rw	CCAGAAGCACCATGACAATC
DPCR_vap27-1_Fw	AAACAGAAGCCAATGCAAAAG	VAP27-1 (WiscDsLoxHs096_06H, Col-0 background) diagnostic PCR
DPCR_vap27-1_Rw	GTTCTCCCGAGGTCTACTTGC
DPCR_vap27-3_Fw	TACCCCTAATAACGCACCATG	VAP27-3 (Sail_355_E10, Col-3 background) diagnostic PCR
DPCR_vap27-3_Rw	TTATCCTGAGCATCAACCCTG
LB3_Sail	TTCATAACCAATCTCGATACAC	SYT1 and VAP27-3 diagnostic PCR
LB4_WiscDsLoxHs	TGATCCATGTAGATTTCCCGGACATGAAG	VAP27-1 diagnostic PCR
LBb1.3_Salk	ATTTTGCCGATTTCGGAAC	SYT3 diagnostic PCR
Cloning (plasmid constructs)
Name	Sequence*	Purpose
SYT1 guide_1 oligo1	attGGTATCTGCTCCTCAATGAT	SYT1 guide 1
SYT1 guide_1 oligo2	aaacATCATTGAGGAGCAGATAC
SYT1 guide_2 oligo1	attgTATCCGACCTTGAAATGTAG	SYT1 guide 2
SYT1 guide_2 oligo2	aaacCTACATTTCAAGGTCGGATA
SYT3 guide_1 oligo1	attgTTTTGCAGGAAACTATTAAA	SYT3 guide 1
SYT3 guide_1 oligo2	aaacTTTAATAGTTTCCTGCAAAA
SYT3 guide_2 oligo1	attgTACGTTGAAGAATCAAGAAT	SYT3 guide 2
SYT3 guide_2 oligo2	aaacATTCTTGATTCTTCAACGTA
*The letters in uppercase are the SYT1 or SYT3 complementary sequences. The letters in lowercase were added to create the Bpi1 restriction sites.

### Sheet: b) PLASMIDS
Supplementary Data 1b. Plasmids used and generated in this work.
PLASMIDS
Generated for this work
Construct	Destination vector	Purpose
M1 SYT1 guide_1	pDGE332_AtU6_M1	CRISPR/CAS9 Shuttle vectors
M2 SYT1 guide_2	pDGE333_AtU6_M2
M3 SYT3 guide_1	pDGE335_AtU6_M3
M4E SYT3 guide_2	pDGE337_AtU6_M4E
pDGE651 SYT1 SYT3 CRISPR	pDGE651	CRISPR/CAS9 Recipient vectors
From previous studies
Construct	Destination vector	Purpose
35S:SYT1-GFP	pGWB5	N. benthamiana expression (FRET)
UBQ10:SYT1-Cherry	pH7m34GW (UBQ10-SYT1-mCherry)
UBQ10:VAP27-1-Cherry	pH7m34GW (UBQ10-VAP27-1-mCherry)
UBQ10:Cherry	pH7m34GW (UBQ10-mCherry-Mock)
